# Coordinated alterations in SWI/SNF chromatin remodeling complex, mRNA splicing and mRNA methylation as hallmarks of salivary gland adenoid cystic carcinoma (SACC)

**DOI:** 10.64898/2026.10.07.757230

**Authors:** Katarzyna Stawarz, Natalia Rusetska, Hubert Salamaga, Szymon Kubala, Irena Paczkowska, Pawel Cwiek, Alicja Berezowska, Maryam Jozghorbani, Jakkapong Kluebsoongnoen, Magdalena Wilga, Susanne Poveda, Agnieszka Swic, Monika Durzynska, Adam Galazka, Ewa Chmielik, Tomasz Rutkowski, Andrzej Kawecki, Beata Jagielska, Piotr Zielenkiewicz, Elzbieta Sarnowska, Tomasz J. Sarnowski

## Abstract

Salivary gland adenoid cystic carcinoma (SACC) is a rare, poorly understood malignancy. Here, using spatial transcriptomics, we show that disturbances in epigenetic regulation including chromatin remodeling, epitranscriptomic control by m6A RNA methylation, and RNA splicing may contribute to SACC. We demonstrated that machineries responsible for these processes-SWI/SNF chromatin remodeling complex (CRC), NineTeen Complex (NTC), and m6A RNA methylation complex interact directly. Immunohistochemistry on 48 SACC tumor samples indicated altered abundance of METTL3, METTL14, WTAP (m6A RNA methylation) and PRP19, CDC5L, PLRG1 (NTC-splicing) proteins. Chromatin immunoprecipitation indicated direct regulation of genes encoding subunits of SWI/SNF, NTC and RNA methylation complexes, and some EMT (epithelial-to-mesenhymal) marker genes by BRM (BRAHMA). Transcriptomic re-analysis revealed broad alterations in transcript usage, and splicing events in SACC. Collectively, our findings provide the first evidence that coordinated disruption of chromatin remodeling, RNA methylation, and splicing contributes to SACC development and progression, highlighting new avenues for therapeutic exploration.
