## supplementary table 1 for "Coordinated alterations in SWI/SNF chromatin remodeling complex, mRNA splicing and mRNA methylation as hallmarks of salivary gland adenoid cystic carcinoma (SACC)"

### Sheet: TFs and chromatin regulators
Transcription factors and chromatin regulators associated with BRM-bound promoter regions and their functional and SWI/SNF interaction profiles
The tables summarize transcription factors and chromatin regulators associated with promoter regions in which BRM (SMARCA2) binding was identified. Candidate factors overlapping the analyzed genomic loci were identified using the Cistrome DB Toolkit. Their reported functions in transcriptional regulation, including transcriptional activation and repression, control of alternative transcription, a…
ARID1A
Factor	Function	Known SWI/SNF partner
PRDM1	transcription repression	no
MYC	transcription regulation	yes
CDK9	control of alternative transcription	yes
ZBTB40	transcription repression	no
PRDM10	transcription repression	no
MAX	transcription regulation	yes
EBF1	transcription activation	no
IKZF1	transcription activation	yes
EBF3	transcription activation	no
FLI1	transcription activation	yes
METLL3_2
Factor	Function	Known SWI/SNF partner
BRD4	transcription activation	yes
POLR2A	control of alternative transcription, m6A writing machinery recruitment	yes
BRD2	transcription activation	yes
KDM1A	transcription repression	yes
BCOR	transcription repression	no
EGR3	transcription activation	no
METLL3_4
Factor	Function	Known SWI/SNF partner
STAT4	transcription regulation	yes
PLRG1
Factor	Function	Known SWI/SNF partner
POLR2A	control of alternative transcription, m6A writing machinery recruitment	yes
RUNX1	transcription regulation	yes
NCOR1	transcription repression	yes
BMI1	transcription repression	yes
NRF1	transcription activation	yes
MED1	transcription activation	no
ATF4	transcription activation	no
EHMT2	transcription repression	no
CREB1	transcription activation	yes
NELFE	control of alternative transcription	no
EZH1	transcription repression	no
SUPT5H	control of alternative transcription	yes
PPARG	transcription regulation	yes
E2F1	control of alternative transcription, transcription regulation	yes
U2AF1	control of alternative transcription	yes
SETDB1	transcription repression	yes
TP53	transcription regulation	yes
ZBTB40	transcription repression	no
ELF1	transcription activation	yes
TAF7	transcription activation	no
GABPA	transcription activation	no
BRD4	transcription activation	yes
CEBPB	transcription activation	yes
TAFII	transcription activation	no
ZBTB11	transcription repression	no
SIN3A	transcription repression	yes
OGT	control of alternative transcription, m6A writing machinery recruitment	yes
SMAD3	control of alternative transcription, transcription regulation	yes
NELFA	control of alternative transcription	yes
DNMT3B	transcription repression	no
BRD3	transcription activation	yes
Vimentin 1
Factor	Function	Known SWI/SNF partner
GFI1B	transcription repression	no
KDM1A	transcription repression	yes
ESR1	transcription regulation	yes
BATF	transcription activation	no
BCL6	transcription repression	yes
MAFK	transcription regulation	no
CTCF	control of alternative transcription	yes
TARDBP	control of alternative transcription	yes
JUND	transcription regulation	no
PRDM6	transcription repression	no
ZNF384	transcription repression	no
PBX3	transcription activation	no
TBX21	transcription activation	no
ZBTB40	transcription repression	no
FOXA1	transcription activation	yes
PBX2	transcription activation	no
EP300	transcription activation	yes
JUNB	transcription regulation	yes
MAFG	transcription regulation	no
ATF2	transcription activation	yes
SRF	transcription activation	yes
MAFF	transcription regulation	no
PRDM10	transcription repression	no
RELA	transcription regulation	yes
Vimentin 2
Factor	Function	Known SWI/SNF partner
GFI1B	transcription repression	no
ESR2	transcription regulation	yes
KDM1A	transcription repression	yes
ESR1	transcription regulation	yes
BATF	transcription activation	no
BCL6	transcription repression	yes
MAFK	transcription regulation	no
TARDBP	control of alternative transcription	yes
JUND	transcription regulation	no
LEF1	transcription activation	no
PRDM6	transcription repression	no
PBX3	transcription activation	no
TBX21	transcription activation	no
ZBTB40	transcription repression	no
PBX2	transcription activation	no
EP300	transcription activation	yes
JUNB	transcription regulation	yes
MAFG	transcription regulation	no
CTCF	control of alternative transcription	yes
ATF2	transcription activation	yes
MED1	transcription activation	no
SRF	transcription activation	yes
MAFF	transcription regulation	no
PRDM10	transcription repression	no
BRD2	transcription activation	yes
RELA	transcription regulation	yes
EBF1	transcription activation	no
ZBTB48	transcription repression	yes
RUNX3	transcription regulation	no
AR	transcription activation	yes
NKX2-1	transcription activation	no
SMARCA2
Factor	Function	Known SWI/SNF partner
POLR2A	control of alternative transcription, m6A writing machinery recruitment	yes
ZBTB48	transcription repression	yes
ZNF384	transcription repression	no

### Sheet: Coordinates
Primers and genomic coordinates of the analyzed gene promoter regions, bound by BRM.
The table lists the primers used to amplify selected regions within the promoters of the analyzed genes, together with the corresponding gene names and genomic coordinates of the amplified regions according to the human reference genome hg38.
Gene	Name of primer (distance from TSS)	Amplicon coordinates hg38	TFs or other DNA binding/modifying proteins identified
ARID1A	A1aCH_5F (-2164bp)	chr1:26693595-26693706	yes
CDC5L	CD5CH_3F	chr6:44385038-44385131	no
METTL3	MTL3CH_2F	chr14:21512020-21512136	yes
METTL3	MTL3CH_4R	chr14:21512804-21512894	yes
PRLG1	PRG_CH_4F	chr4:154550508-154550622	yes
SMARCC1	SMCC1_3F	chr3:47783331-47783434	no
WTAP	WTPch_3F	chr6:159721717-159721831	no
NGFR	NGFR_4F_ch	chr17:49493080-49493229	yes
CDH2	CDH2_3F	chr18:28180289-28180380	no
VIM	ViM_1F	chr10:17227573-17227662	yes
VIM	ViM_2F	chr10:17227727-17227819	yes
VIM	ViM_3F	chr10:17226207-17226301	no
VIM	ViM_7F	chr10:17225789-17225871	no
SMARCA2	SMR2CH_2F	chr9:2014581-2014681	yes
