## supplementary table 2 for "Coordinated alterations in SWI/SNF chromatin remodeling complex, mRNA splicing and mRNA methylation as hallmarks of salivary gland adenoid cystic carcinoma (SACC)"

### Sheet: Sheet2
Table S. The list of primers used in this study
Primer pair/Gene	Forward	Reverse
RT-qPCR
UBC	5′-ATTTGGGTCGCGGTTCTTG-3′	5′-TGCCTTGACATTCTCGATGGT-3′
SMARCA2	5′-TCCGAGGCAAAATCAGTCAAG-3′	5′-TTCCTCGATTTGGCCTTTTCT-3′
METTL3	5′-CTATCTCCTGGCACTCGCAAGA-3′	5′-GCTTGAACCGTGCAACCACATC-3′
WTAP	5′-GCAACAACAGCAGGAGTCTGCA-3′	5′-CTGCTGGACTTGCTTGAGGTAC-3′
CDC5L	5′-CGGGTAGAACTCCTCTTCGAGA-3′	5′-ACCCTAAACGGAGATGTTCTCGG-3′
PLRG1	5′-CGATGTGTTGGTAACCTGTAGTC-3′	5′-CAGCCTGACATCTCACTGTAGC-3′
ChIP-qPCR
SMARCC1	5'-ATCACGAGGTCAGGAGTTCC-3'	GATTACAGGCATGCACCACC
ARID1A	5'-AGGTTTCCCATTACACCCCA-3'	5'-AAACAGTCCTGAGTCCTGCA-3'
CDC5L	5'-ACAATTCAACTCTCAACAGGGA-3'	5'-TATGTCCTCCCCTCTTGCAG-3'
PRLG1	5'-CGGAGTCTCGAGGCTGAAA-3'	5'-AACCAGGACCCCAACTAAGG-3'
PRLG1	5'-TCCCCTCGTAGCCTCTTTTC-3'	5'-GGTAAAGTGACACTGGGGCT-3'
METTL3 -896	5'-ACGTGATCTCTCTCTTAGGCT-3'	5'-AAAACACAACGCAACCAGGA-3'
METTL3 -1508	5'-GTGTGCAGTGGTGTGATCTC-3'	5'-GGTCCCTGTAATACCTGCTACT-3'
WTAP	5'-GGGGTTTCACTATGTTGCCA-3'	5'-AATTACAGGCTGGGTGTGGT-3'
SMARCA2	5'-GCCCGCCTCCCTTTTCTATT-3'	5'-CGTGCCGGCTGAAACTTTT-3'
N-cadherin CDH2	5'-TCCATCAGCCTGTAGAACTCC-3'	5'-TGTCTCCATCCATCCAACCC-3'
Vimentin -622	5'-ACCTGTGCCTTTTCAATTGCT-3'	5'-AGAGCTGAGTACTTACCCGC-3'
Vimentin -1986	5'-GCATAGAGAGCAGGCTGAGT-3'	5'-AGTGCCTCAATCAATGGGTG-3'
Vimentin -2410	5'-ATGCTCTCAGTGTACCCTCC-3'	5'-GCTAGCCATGCCAAGAGAAC-3'
